# Spatial transcriptomics unveils landscape of resistance to concurrent chemo-radiotherapy in hypopharyngeal squamous cell carcinoma: the role of *SPP1*^+^ macrophages

**DOI:** 10.1101/2024.07.09.602476

**Authors:** Jungyoon Ohn, Sungwoo Bae, Hongyoon Choi, In Gul Kim, Kwon Joong Na, Eun-Jae Chung

**Author notes:** **Correspondence and Reprint request Kwon Joong Na, MD**, Portrai, Inc, Dongsunragil, 78-18, Jongno-gu, Seoul, Republic of Korea (03136), Department of Thoracic and Cardiovascular Surgery, Seoul National University Hospital, 101, Daehak-ro, Jongno-gu, Seoul, Republic of Korea (03080), **Eun-Jae Chung, MD, PhD**, Department of Otolaryngology-Head and Neck Surgery, Seoul National University College of Medicine, 101 Daehak-ro, Jongno-gu, Seoul, Republic of Korea (03080). These authors contributed equally to this work (Jungyoon Ohn, Sungwoo Bae).

## Abstract

Hypopharyngeal squamous cell carcinoma (SCC) is a highly aggressive cancer with a poor prognosis, particularly in advanced stages where concurrent chemoradiotherapy (CCRT) is used for treatment. However, resistance to CCRT poses a significant challenge, often leading to treatment failure and disease progression. This study explores the tumor microenvironment (TME) of hypopharyngeal SCC to understand the molecular mechanisms underlying CCRT resistance. Using spatial transcriptomics (ST), we analyzed tissue samples from patients with locally advanced hypopharyngeal SCC, distinguishing between those who were CCRT-resistant and those who were CCRT-naive. The analysis revealed six distinct cellular clusters within the TME, including a prominent epithelio-immune cellular area in CCRT-resistant tissues. SPP1 was identified as a key gene with significantly higher expression in CCRT-resistant samples, specifically within macrophages. Further investigation showed that SPP1+ macrophages interacted with malignant epithelial cells through SPP1-CD44 and SPP1-ITGB1 ligand-receptor pairs. These interactions were primarily localized in the peri-tumoral and intra-tumoral regions, highlighting their potential role in driving CCRT resistance. Our findings suggest that SPP1+ macrophages contribute to the resistant phenotype in hypopharyngeal SCC by modulating the TME and interacting with cancer cells. Understanding these interactions offers valuable insights into the mechanisms of CCRT resistance and may inform the development of targeted therapies to improve patient outcomes.
