## Supplementary file for "Spatial transcriptomics unveils landscape of resistance to concurrent chemo-radiotherapy in hypopharyngeal squamous cell carcinoma: the role of *SPP1*^+^ macrophages"

### Sheet: top20 (1)
	p_val	avg_log2FC	pct.1	pct.2	p_val_adj	cluster	gene
	0	1.23777	0.68	0.481	0	Hypopharyngeal SCC	KRT15
	0	0.824018	1	0.955	0	Hypopharyngeal SCC	KRT5
	0	0.773248	0.91	0.766	0	Hypopharyngeal SCC	PTPRF
	0	0.684823	0.764	0.606	0	Hypopharyngeal SCC	HIST1H1B
	0	0.677377	0.844	0.646	0	Hypopharyngeal SCC	DDR1
	0	0.666456	1	0.928	0	Hypopharyngeal SCC	DSP
	0	0.665697	0.994	0.908	0	Hypopharyngeal SCC	SLC2A1
	0	0.657975	0.948	0.866	0	Hypopharyngeal SCC	SYNE2
	0	0.648185	0.999	0.955	0	Hypopharyngeal SCC	KRT14
	0	0.633769	0.936	0.845	0	Hypopharyngeal SCC	DST
	0	0.625846	0.973	0.875	0	Hypopharyngeal SCC	CCND1
	2.11252e-259	0.711547	0.806	0.689	3.81394e-255	Hypopharyngeal SCC	KRT19
	7.30633e-237	0.916398	0.609	0.386	1.31909e-232	Hypopharyngeal SCC	BCL11A
	1.54412e-228	0.656154	0.63	0.449	2.78776e-224	Hypopharyngeal SCC	KRT8
	3.16114e-205	0.677812	0.532	0.325	5.70712e-201	Hypopharyngeal SCC	TYMS
	2.13397e-196	0.686999	0.864	0.794	3.85267e-192	Hypopharyngeal SCC	IFI27
	4.5402e-190	0.854312	0.769	0.656	8.19688e-186	Hypopharyngeal SCC	IGFBP6
	1.10865e-136	1.01909	0.691	0.559	2.00155e-132	Hypopharyngeal SCC	KMT2E
	3.57471e-56	1.08084	0.639	0.686	6.45379e-52	Hypopharyngeal SCC	CXCL14
	1.14856e-37	0.630979	0.686	0.7	2.07362e-33	Hypopharyngeal SCC	IFI6
	0	2.79588	0.997	0.75	0	Cancer-associated fibroblasts	COL3A1
	0	2.68262	0.998	0.81	0	Cancer-associated fibroblasts	COL1A1
	0	2.20743	0.933	0.566	0	Cancer-associated fibroblasts	FN1
	0	1.90138	0.913	0.583	0	Cancer-associated fibroblasts	COL1A2
	0	1.62533	0.901	0.639	0	Cancer-associated fibroblasts	SPARC
	0	1.31034	0.797	0.359	0	Cancer-associated fibroblasts	COL5A1
	0	1.13172	0.978	0.706	0	Cancer-associated fibroblasts	COL4A2
	0	1.09161	0.82	0.361	0	Cancer-associated fibroblasts	COL6A3
	0	1.05261	1	1	0	Cancer-associated fibroblasts	TMSB4X
	0	0.914794	0.835	0.475	0	Cancer-associated fibroblasts	COL6A1
	0	0.871017	0.923	0.529	0	Cancer-associated fibroblasts	TPM2
	0	0.815165	0.76	0.356	0	Cancer-associated fibroblasts	MMP2
	0	0.810464	0.74	0.45	0	Cancer-associated fibroblasts	CERCAM
	0	0.734788	0.998	0.832	0	Cancer-associated fibroblasts	VIM
	2.38505e-299	1.0627	0.581	0.298	4.30596e-295	Cancer-associated fibroblasts	CTHRC1
	3.28475e-280	0.891241	0.555	0.258	5.93029e-276	Cancer-associated fibroblasts	AEBP1
	3.63986e-250	1.00477	0.454	0.209	6.57141e-246	Cancer-associated fibroblasts	POSTN
	1.35152e-226	0.687209	0.533	0.261	2.44004e-222	Cancer-associated fibroblasts	VCAN
	1.2265e-107	0.761826	0.856	0.689	2.21432e-103	Cancer-associated fibroblasts	APOE
	7.55392e-63	0.855295	0.461	0.343	1.36379e-58	Cancer-associated fibroblasts	TIMP1
	0	2.63235	0.994	0.899	0	Epithelial cells	S100A8
	0	2.63048	0.679	0.26	0	Epithelial cells	SPRR3
	0	2.52266	0.995	0.929	0	Epithelial cells	S100A9
	0	2.49734	0.874	0.393	0	Epithelial cells	CNFN
	0	2.40049	0.973	0.691	0	Epithelial cells	SPRR1B
	0	2.28158	0.812	0.404	0	Epithelial cells	SBSN
	0	2.24446	0.846	0.312	0	Epithelial cells	IVL
	0	2.22078	0.802	0.284	0	Epithelial cells	LCN2
	0	2.1936	0.865	0.289	0	Epithelial cells	SPRR2D
	0	2.15522	0.41	0.126	0	Epithelial cells	SPRR2G
	0	2.09466	0.76	0.458	0	Epithelial cells	KRTDAP
	0	2.08752	0.439	0.131	0	Epithelial cells	LCE3D
	0	2.08394	0.648	0.207	0	Epithelial cells	SPRR2E
	0	2.07386	0.919	0.48	0	Epithelial cells	RHCG
	0	2.06124	0.541	0.156	0	Epithelial cells	ASPRV1
	0	2.00876	0.803	0.404	0	Epithelial cells	PI3
	0	1.99055	0.998	0.837	0	Epithelial cells	CSTA
	0	1.86246	0.63	0.255	0	Epithelial cells	FLG
	8.49519e-214	1.91738	0.529	0.299	1.53372e-209	Epithelial cells	KRT1
	4.58622e-20	2.02691	0.566	0.575	8.27997e-16	Epithelial cells	KRT13
	0	4.17664	0.674	0.197	0	Immune cells	IGHA1
	0	3.88579	0.827	0.335	0	Immune cells	IGHG1
	0	3.6518	0.902	0.476	0	Immune cells	IGKC
	0	2.82437	0.561	0.13	0	Immune cells	IGHM
	0	2.76358	0.597	0.125	0	Immune cells	JCHAIN
	0	2.57337	0.898	0.322	0	Immune cells	C3
	0	2.45711	0.917	0.384	0	Immune cells	MMP2
	0	2.33052	0.808	0.163	0	Immune cells	SFRP2
	0	2.25474	0.956	0.532	0	Immune cells	IGFBP4
	0	2.19543	0.923	0.328	0	Immune cells	DCN
	0	2.17422	0.462	0.076	0	Immune cells	PLA2G2A
	0	2.12754	0.669	0.137	0	Immune cells	TNXB
	0	2.09469	0.442	0.06	0	Immune cells	IGLC1
	0	2.06277	0.905	0.346	0	Immune cells	A2M
	0	2.01966	0.756	0.108	0	Immune cells	PTGDS
	0	1.94694	0.748	0.157	0	Immune cells	MGP
	0	1.91423	0.749	0.188	0	Immune cells	FBLN1
	0	1.81409	0.977	0.612	0	Immune cells	COL1A2
	0	1.80989	0.44	0.069	0	Immune cells	IGHG3
	0	1.79906	0.657	0.165	0	Immune cells	GREM1
	0	4.35136	0.607	0.145	0	Muscle cells	DES
	0	4.34515	0.501	0.087	0	Muscle cells	ACTA1
	0	3.77805	0.526	0.093	0	Muscle cells	TTN
	0	3.66217	0.495	0.06	0	Muscle cells	CKM
	0	3.64761	0.515	0.076	0	Muscle cells	MYBPC1
	0	3.38102	0.49	0.078	0	Muscle cells	TCAP
	0	3.3191	0.52	0.169	0	Muscle cells	TNNI2
	0	3.29019	0.505	0.057	0	Muscle cells	MYL2
	0	3.23348	0.505	0.068	0	Muscle cells	TNNI1
	0	3.14234	0.472	0.057	0	Muscle cells	SLN
	0	3.10045	0.478	0.038	0	Muscle cells	ACTN2
	0	3.08586	0.412	0.031	0	Muscle cells	MYH2
	0	3.0389	0.519	0.072	0	Muscle cells	TNNC2
	0	2.99949	0.573	0.164	0	Muscle cells	TNNT3
	0	2.95938	0.539	0.064	0	Muscle cells	ACTC1
	0	2.93635	0.479	0.05	0	Muscle cells	MYL1
	0	2.87386	0.476	0.044	0	Muscle cells	TNNC1
	0	2.80385	0.426	0.042	0	Muscle cells	MB
	0	2.79811	0.471	0.074	0	Muscle cells	NEB
	8.35206e-289	3.13683	0.596	0.262	1.50788e-284	Muscle cells	CRYAB
	2.24203e-198	0.821622	1	0.997	4.04776e-194	Epithelio-immune cells	MT-ATP6
	5.97996e-188	0.750457	1	0.997	1.07962e-183	Epithelio-immune cells	MT-CO2
	1.15046e-182	1.04092	0.979	0.906	2.07704e-178	Epithelio-immune cells	MT-ND3
	4.06599e-180	1.00854	0.986	0.934	7.34074e-176	Epithelio-immune cells	MT-ND5
	7.18537e-176	0.846099	1	1	1.29725e-171	Epithelio-immune cells	MT-CYB
	1.01651e-174	0.915147	1	0.99	1.8352e-170	Epithelio-immune cells	MT-ND1
	3.70866e-169	1.31596	0.891	0.479	6.69561e-165	Epithelio-immune cells	SPP1
	3.10904e-164	0.810639	0.998	0.996	5.61305e-160	Epithelio-immune cells	MT-ND2
	7.10969e-162	0.849093	1	0.994	1.28358e-157	Epithelio-immune cells	MT-ND6
	1.07644e-144	1.64275	0.613	0.334	1.9434e-140	Epithelio-immune cells	CXCL8
	1.958e-128	0.564704	1	1	3.53497e-124	Epithelio-immune cells	MT-CO3
	1.01641e-126	0.689591	1	1	1.83503e-122	Epithelio-immune cells	MT-ND4
	2.48313e-120	0.583894	0.973	0.798	4.48305e-116	Epithelio-immune cells	NDRG1
	3.63517e-106	0.560869	0.904	0.578	6.56294e-102	Epithelio-immune cells	TGFBI
	3.13858e-103	0.529226	0.889	0.544	5.66639e-99	Epithelio-immune cells	IL1RN
	7.52349e-96	0.520996	0.886	0.527	1.35829e-91	Epithelio-immune cells	INHBA
	4.08669e-89	0.519685	0.997	0.916	7.3781e-85	Epithelio-immune cells	KRT6A
	4.10538e-71	0.558692	1	1	7.41186e-67	Epithelio-immune cells	MT-ND4L
	1.86335e-55	0.786677	0.442	0.274	3.36409e-51	Epithelio-immune cells	G0S2
	6.17969e-49	0.875035	0.284	0.145	1.11568e-44	Epithelio-immune cells	IL1B
